# Telomere to telomere sequence of model *Aspergillus fumigatus* genomes

**DOI:** 10.1101/2022.03.26.485923

**Authors:** Paul Bowyer, Andrew Currin, Daniela Delneri, Marcin G. Fraczek

## Abstract

The pathogenic fungus *Aspergillus fumigatus* is a major etiological agent of fungal invasive and chronic diseases affecting tens of millions of individuals worldwide. A high-quality reference genome is a fundamental resource to study its biology, pathogenicity and virulence as well as to discover better and more effective treatments against diseases caused by this fungus. Here, we used PacBio Single Molecule Real-Time (SMRT) and Oxford Nanopore sequencing for *de novo* genome assembly of two laboratory reference strains of *A. fumigatus,*CEA10 and A1160. We generated full length chromosome assemblies and a comprehensive telomere to telomere coverage for these two strains including ribosomal repeats and the sequences of centromeres, which we discovered to be composed of long transposon elements.
