## Supplementary Dataset 1 - Assembly metrics for "Telomere to telomere sequence of model *Aspergillus fumigatus* genomes"

### Sheet: Table 1
	CEA10				A1160					Af293
Chromosome	Size (bp)	Gene count			Size (bp)		Gene count			Size (bp)
		GMEP/Braker	FDB			GMEP/Braker		FDB
1	4910131	1671	1671	4910149		1684		1671	4918979		1612
2	4786983	1607	1635	4786411		1617		1634	4844472		1624
3	4270431	1477	1452	4271837		1479		1453	4079167		1362
4	3819196	1285	1289	3812114		1288		1290	3923705		1224
5	3799900	1330	1345	3799872		1339		1345	3948441		1351
6	3849020	1330	1281	3848548		1332		1282	3778736		1227
7	1884962	614	608	1884753		617		608	2058334		621
8	1949190	642	636	1944132		641		631	1833124		609
Total	29269813	9956	9917	29257816		9914		9997	29384958		9630
Chromosome	CEA10			A1160			Af293
	Size (bp)	Gene count		Size (bp)	Gene count		Size (bp)	Gene count
		GMEP/Braker	FDB		GMEP/Braker	FDB		FDB
1	4910131	1671	1671	4910149	1684	1671	4918979	1612
2	4786983	1607	1635	4786411	1617	1634	4844472	1624
3	4270431	1477	1452	4271837	1479	1453	4079167	1362
4	3819196	1285	1289	3812114	1288	1290	3923705	1224
5	3799900	1330	1345	3799872	1339	1345	3948441	1351
6	3849020	1330	1281	3848548	1332	1282	3778736	1227
7	1884962	614	608	1884753	617	608	2058334	621
8	1949190	642	636	1944132	641	631	1833124	609
Total	29269813	9956	9917	29257816	9914	9997	29384958	9630

### Sheet: Suppl Data 3
Pacific Biosciences					Oxford Nanopore
	A1160	CEA10				A1160	CEA10
Assembly algorithm	HGAP4	HGAP4			Assembly algorithm	Canu 1.9	Canu 1.9
Contigs	10	10			Contigs	23	19
Mean coverage	233x	183x			Mean coverage	39x	39x
Maximum contig length	4,910,139	4,910,129			Maximum contig length	4,771,671	4,896,433
N50 contig length	3,799,868	3,849,028			Sum of contig lengths	29,527,151	29,527,527
Sum of contig lengths	29,257,816	29,269,813			Data volume (bases)	1.50 Gb	1.54 Gb
Data volume (subread bases)	6.8 Gb	5.4 Gb
