## Supplementary Dataset 2 - SNPs-INDEL for "Telomere to telomere sequence of model *Aspergillus fumigatus* genomes"

### Sheet: Sheet1
Chromosome	POS	REF	VAR	GENE	VARIANT	CONSEQUENCE	IMPACT	GENE position	AA change
Chr1	2720251	T	TG	AFUB_009630	INDEL	frameshift_variant	HIGH	c.117dupC	p.Thr40fs
Chr1	91704	A	C	AFUB_000300	SNP	missense_variant	MODERATE	c.279A>C	p.Lys93Asn
Chr1	1226346	C	T	AFUB_004380	SNP	missense_variant	MODERATE	c.416G>A	p.Gly139Asp
Chr1	2428679	C	A	AFUB_008460	SNP	missense_variant	MODERATE	c.791G>T	p.Arg264Leu
Chr1	4374112	C	CGAA	AFUB_015400	INDEL	disruptive_inframe_insertion	MODERATE	c.366_368dupAGA	p.Glu123dup
Chr2	671461	A	T	AFUB_019710	SNP	missense_variant	MODERATE	c.313A>T	p.Ser105Cys
Chr2	671552	T	C	AFUB_019710	SNP	missense_variant	MODERATE	c.404T>C	p.Ile135Thr
Chr2	671878	A	G	AFUB_019710	SNP	missense_variant	MODERATE	c.730A>G	p.Lys244Glu
Chr2	2721721	G	C	AFUB_026400	SNP	missense_variant	MODERATE	c.101C>G	p.Thr34Arg
Chr3	202062	C	A	AFUB_087820	SNP	missense_variant	MODERATE	c.342C>A	p.His114Gln
Chr3	1000357	A	C	AFUB_045090	SNP	synonymous_variant	LOW	c.144A>C	p.Pro48Pro
Chr3	4166509	C	A	AFUB_096420	SNP	missense_variant	MODERATE	c.4C>A	p.Gln2Lys
Chr4	2255815	TA	T	AFUB_066670	INDEL	frameshift_variant	HIGH	c.465delT	p.Phe155fs
Chr6	119927	GAT	G	AFUB_044190	INDEL	frameshift_variant	HIGH	c.892_893delAT	p.Ile298fs
Chr6	3705898	C	G	AFUB_079380	SNP	missense_variant	MODERATE	c.371G>C	p.Arg124Thr
Chr7	881367	GC	G	AFUB_089400	INDEL	frameshift_variant	HIGH	c.901delC	p.Leu301fs
Chr8	1413466	C	CGG	AFUB_081570	INDEL	frameshift_variant	HIGH	c.498_499dupCC	p.Arg167fs
Chr8	1894074	AT	A	AFUB_101080	INDEL	frameshift_variant	HIGH	c.3544delT	p.Ser1182fs
Chr8	1894357	A	G	AFUB_101080	SNP	missense_variant	MODERATE	c.1822A>G	p.Ser608Gly
Chr8	1894413	AT	A	AFUB_101080	INDEL	frameshift_variant	HIGH	c.3882delT	p.Asn1294fs
Chr8	1895105	G	A	AFUB_101080	SNP	missense_variant	MODERATE	c.4573G>A	p.Ala1525Thr
Chr8	1895196	A	T	AFUB_101080	SNP	missense_variant	MODERATE	c.4664A>T	p.His1555Leu
Chr8	1895198	A	C	AFUB_101080	SNP	missense_variant	MODERATE	c.4666A>C	p.Thr1556Pro
Chr8	1895340	A	G	AFUB_101080	SNP	missense_variant	MODERATE	c.4808A>G	p.Gln1603Arg
Chr8	1895395	G	C	AFUB_101080	SNP	missense_variant	MODERATE	c.4863G>C	p.Trp1621Cys
Chr8	1895728	C	T	AFUB_101080	SNP	missense_variant	MODERATE	c.218C>T	p.Thr73Ile
Chr8	1896766	C	T	AFUB_080125	SNP	stop_gained	HIGH	c.108G>A	p.Trp36*
Chr8	1897251	G	A	AFUB_080125	SNP	missense_variant	MODERATE	c.92C>T	p.Ala31Val
Chr8	1897322	AT	CG	AFUB_080125	INDEL	missense_variant	MODERATE	c.20_21delATinsCG	p.Asp7Ala
Chr8	1897328	T	G	AFUB_080126	SNP	synonymous_variant	LOW	c.15A>C	p.Ser5Ser
Chr8	1897433	G	T	AFUB_080127	SNP	missense_variant	MODERATE	c.1442C>A	p.Pro481Gln
Chr8	1897438	C	T	AFUB_080128	SNP	synonymous_variant	LOW	c.1437G>A	p.Gly479Gly
Chr8	1897474	A	T	AFUB_080129	SNP	stop_gained	HIGH	c.1401T>A	p.Cys467*
Chr8	1897759	C	T	AFUB_080130	SNP	synonymous_variant	LOW	c.1116G>A	p.Thr372Thr
Chr8	1897781	C	T	AFUB_080131	SNP	missense_variant	MODERATE	c.1094G>A	p.Arg365His
Chr8	1897811	G	A	AFUB_080132	SNP	missense_variant	MODERATE	c.1064C>T	p.Pro355Leu
Chr8	1897877	A	C	AFUB_080133	SNP	missense_variant	MODERATE	c.998T>G	p.Phe333Cys
Chr8	1897970	A	G	AFUB_080134	SNP	missense_variant	MODERATE	c.905T>C	p.Leu302Pro
Chr8	1897994	AC	A	AFUB_080135	INDEL	frameshift_variant	HIGH	c.880delG	p.Val294fs
Chr8	1897996	C	T	AFUB_080136	SNP	synonymous_variant	LOW	c.879G>A	p.Lys293Lys
Chr8	1898056	A	G	AFUB_080137	SNP	synonymous_variant	LOW	c.819T>C	p.Pro273Pro
Chr8	1898079	T	C	AFUB_080138	SNP	missense_variant	MODERATE	c.796A>G	p.Thr266Ala
Chr8	1898086	T	C	AFUB_080139	SNP	synonymous_variant	LOW	c.789A>G	p.Gly263Gly
Chr8	1898165	T	C	AFUB_080125	SNP	missense_variant	MODERATE	c.710A>G	p.His237Arg
Chr8	1898288	A	G	AFUB_080125	SNP	missense_variant	MODERATE	c.587T>C	p.Phe196Ser
Chr8	1898364	G	A	AFUB_080125	SNP	missense_variant	MODERATE	c.511C>T	p.Arg171Trp
Chr8	1898645	C	T	AFUB_080125	SNP	missense_variant	MODERATE	c.230G>A	p.Ser77Asn
Chr8	1898680	AC	A	AFUB_080125	INDEL	frameshift_variant	HIGH	c.194delG	p.Arg65fs
Chr8	1898690	C	G	AFUB_080125	SNP	missense_variant	MODERATE	c.185G>C	p.Gly62Ala
Chr8	1898978	G	C	AFUB_080125	SNP	missense_variant	MODERATE	c.1153C>G	p.Leu385Val
Chr8	1899145	TG	T	AFUB_080125	INDEL	frameshift_variant	HIGH	c.985delC	p.Gln329fs
Chr8	1900053	G	A	AFUB_080126	SNP	synonymous_variant	LOW	c.78C>T	p.His26His
Chr8	1900603	A	G	AFUB_080127	SNP	synonymous_variant	LOW	c.171T>C	p.Asp57Asp
Chr8	1900708	G	A	AFUB_080128	SNP	synonymous_variant	LOW	c.66C>T	p.Ala22Ala
Chr8	1900880	T	C	AFUB_080129	SNP	missense_variant	MODERATE	c.803A>G	p.Glu268Gly
Chr8	1901145	C	T	AFUB_080130	SNP	missense_variant	MODERATE	c.538G>A	p.Glu180Lys
Chr8	1901227	A	G	AFUB_080131	SNP	synonymous_variant	LOW	c.456T>C	p.Leu152Leu
Chr8	1901442	C	A	AFUB_080125	SNP	missense_variant	MODERATE	c.241G>T	p.Ala81Ser
Chr8	1904421	GT	G	AFUB_080110	INDEL	frameshift_variant	HIGH	c.39delT	p.Pro14fs
Chr8	1904845	A	G	AFUB_080110	SNP	missense_variant	MODERATE	c.188A>G	p.Lys63Arg
Chr8	1904962	A	G	AFUB_080110	SNP	missense_variant	MODERATE	c.200A>G	p.Asp67Gly
Chr8	1904991	TC	T	AFUB_080110	INDEL	frameshift_variant	HIGH	c.231delC	p.Glu78fs
Chr8	1905167	AG	A	AFUB_080110	INDEL	frameshift_variant	HIGH	c.407delG	p.Gly136fs
Chr8	1905234	T	C	AFUB_080111	SNP	synonymous_variant	LOW	c.472T>C	p.Leu158Leu
Chr8	1905257	C	G	AFUB_080110	SNP	missense_variant	MODERATE	c.495C>G	p.Cys165Trp
Chr8	1905282	G	T	AFUB_080110	SNP	stop_gained	HIGH	c.520G>T	p.Gly174*
Chr8	1905325	CG	C	AFUB_080110	INDEL	frameshift_variant	HIGH	c.566delG	p.Gly189fs
Chr8	1908371	A	C	AFUB_080090	SNP	missense_variant	MODERATE	c.176A>C	p.Lys59Thr
Chr8	1908441	G	C	AFUB_080090	SNP	missense_variant	MODERATE	c.246G>C	p.Glu82Asp
Chr8	1908443	C	CA	AFUB_080090	INDEL	frameshift_variant	HIGH	c.248_249insA	p.Asp84fs
Chr8	1909003	CT	C	AFUB_080090	INDEL	frameshift_variant	HIGH	c.809delT	p.Leu270fs
Chr8	1909053	AG	A	AFUB_080090	INDEL	frameshift_variant	HIGH	c.859delG	p.Val287fs
Chr8	1909086	CA	C	AFUB_080090	INDEL	frameshift_variant	HIGH	c.892delA	p.Ser298fs
Chr8	1909105	TA	T	AFUB_080090	INDEL	frameshift_variant&stop_lost	HIGH	c.912delA	p.Ter304fs
Chr8	1909404	CT	C	AFUB_080090	INDEL	frameshift_variant	HIGH	c.1211delT	p.Phe404fs
Chr8	1909491	AT	A	AFUB_080090	INDEL	frameshift_variant&stop_lost	HIGH	c.1297delT	p.Ter433fs
Chr8	1939570	C	T	CEA10_9313	SNP	splice_region_variant&synonymous_variant	LOW	c.885G>A	p.Gly295Gly
Chr8	1939582	A	G	CEA10_9314	SNP	synonymous_variant	LOW	c.873T>C	p.Ile291Ile
Chr8	1939595	C	G	AFUB_080010	SNP	missense_variant	MODERATE	c.860G>C	p.Arg287Thr
Chr8	1939618	T	C	AFUB_080010	SNP	synonymous_variant	LOW	c.837A>G	p.Pro279Pro
Chr8	1939624	G	A	AFUB_080010	SNP	synonymous_variant	LOW	c.831C>T	p.Ser277Ser
Chr8	1939641	AA	TG	AFUB_080010	INDEL	missense_variant	MODERATE	c.813_814delTTinsCA	p.Tyr272Asn
Chr8	1939644	T	C	AFUB_080010	SNP	missense_variant	MODERATE	c.811A>G	p.Ile271Val
Chr8	1939654	A	G	AFUB_080010	SNP	synonymous_variant	LOW	c.801T>C	p.Gly267Gly
Chr8	1939657	G	A	AFUB_080010	SNP	synonymous_variant	LOW	c.798C>T	p.Cys266Cys
Chr8	1939694	G	A	AFUB_080010	SNP	missense_variant	MODERATE	c.761C>T	p.Ala254Val
Chr8	1939714	A	T	AFUB_080010	SNP	missense_variant	MODERATE	c.741T>A	p.Asn247Lys
Chr8	1939735	T	C	AFUB_080010	SNP	synonymous_variant	LOW	c.720A>G	p.Lys240Lys
Chr8	1939756	C	T	AFUB_080010	SNP	synonymous_variant	LOW	c.699G>A	p.Lys233Lys
Chr8	1939759	T	G	AFUB_080010	SNP	synonymous_variant	LOW	c.696A>C	p.Val232Val
Chr8	1939761	C	A	AFUB_080010	SNP	missense_variant	MODERATE	c.694G>T	p.Val232Leu
Chr8	1939765	G	C	AFUB_080010	SNP	synonymous_variant	LOW	c.690C>G	p.Thr230Thr
Chr8	1939769	T	C	AFUB_080010	SNP	missense_variant	MODERATE	c.686A>G	p.Asp229Gly
Chr8	1939772	G	A	AFUB_080010	SNP	missense_variant	MODERATE	c.683C>T	p.Pro228Leu
Chr8	1939837	A	G	AFUB_080010	SNP	synonymous_variant	LOW	c.618T>C	p.Ala206Ala
Chr8	1939843	G	A	AFUB_080010	SNP	synonymous_variant	LOW	c.612C>T	p.Ser204Ser
Chr8	1939854	C	A	AFUB_080010	SNP	missense_variant	MODERATE	c.601G>T	p.Ala201Ser
Chr8	1939877	G	A	AFUB_080010	SNP	missense_variant	MODERATE	c.578C>T	p.Thr193Ile
Chr8	1939900	C	T	AFUB_080010	SNP	synonymous_variant	LOW	c.555G>A	p.Arg185Arg
Chr8	1939903	G	A	AFUB_080010	SNP	synonymous_variant	LOW	c.552C>T	p.Arg184Arg
Chr8	1939920	GAT	G	AFUB_080010	INDEL	frameshift_variant	HIGH	c.533_534delAT	p.Tyr178fs
Chr8	1939924	C	CG	AFUB_080010	INDEL	frameshift_variant	HIGH	c.530_531insC	p.Lys177fs
Chr8	1939932	C	T	AFUB_080010	SNP	missense_variant	MODERATE	c.523G>A	p.Asp175Asn
Chr8	1939940	G	A	AFUB_080010	SNP	missense_variant	MODERATE	c.515C>T	p.Ser172Phe
Chr8	1939986	G	C	AFUB_080010	SNP	missense_variant	MODERATE	c.469C>G	p.Leu157Val
Chr8	1940407	A	G	AFUB_080010	SNP	synonymous_variant	LOW	c.48T>C	p.Ser16Ser
Chr8	1940450	A	G	AFUB_080010	SNP	missense_variant	MODERATE	c.5T>C	p.Leu2Pro
Chr8	1940625	G	A	AFUB_080011	SNP	synonymous_variant	LOW	c.339C>T	p.Gly113Gly
Chr8	1940722	G	A	AFUB_080010	SNP	missense_variant	MODERATE	c.242C>T	p.Thr81Ile
Chr8	1940730	C	T	CEA10_9311	SNP	synonymous_variant	LOW	c.234G>A	p.Ser78Ser
Chr8	1940733	C	T	CEA10_9312	SNP	synonymous_variant	LOW	c.231G>A	p.Thr77Thr
Chr8	1940745	C	A	CEA10_9313	SNP	missense_variant	MODERATE	c.219G>T	p.Glu73Asp
Chr8	1940767	C	CG	CEA10_9314	INDEL	frameshift_variant	HIGH	c.196dupC	p.Arg66fs
Chr8	1940788	C	A	CEA10_9315	SNP	missense_variant	MODERATE	c.176G>T	p.Gly59Val
Chr8	1940825	C	T	CEA10_9316	SNP	missense_variant	MODERATE	c.139G>A	p.Ala47Thr
Chr8	1940849	G	A	CEA10_9317	SNP	missense_variant	MODERATE	c.115C>T	p.His39Tyr
Chr8	1940857	T	C	CEA10_9318	SNP	missense_variant	MODERATE	c.107A>G	p.His36Arg
Chr8	1940873	C	G	CEA10_9319	SNP	missense_variant	MODERATE	c.91G>C	p.Gly31Arg
Chr8	1941141	CA	C	AFUB_102200	INDEL	frameshift_variant	HIGH	c.504delT	p.His168fs
Chr8	1941406	CA	C	AFUB_102200	INDEL	frameshift_variant	HIGH	c.239delT	p.Leu80fs
Chr8	1941444	CA	C	AFUB_102200	INDEL	frameshift_variant	HIGH	c.201delT	p.Val68fs
Chr8	1941471	T	C	AFUB_102200	SNP	missense_variant	MODERATE	c.175A>G	p.Ile59Val
Chr8	1941475	C	G	AFUB_102201	SNP	synonymous_variant	LOW	c.171G>C	p.Ser57Ser
Chr8	1941481	G	A	AFUB_102202	SNP	synonymous_variant	LOW	c.165C>T	p.Asn55Asn
Chr8	1941722	AG	A	AFUB_102200	INDEL	frameshift_variant	HIGH	c.2delC	p.Pro1fs
Chr8	1941861	CA	C	AFUB_102200	INDEL	frameshift_variant&stop_lost	HIGH	c.49delT	p.Ter17fs
Chr8	1941887	T	C	AFUB_102200	SNP	synonymous_variant	LOW	c.24A>G	p.Glu8Glu
Chr8	1941898	C	G	AFUB_102200	SNP	missense_variant	MODERATE	c.13G>C	p.Asp5His
Chr8	1941978	A	AC	AFUB_102200	INDEL	frameshift_variant	HIGH	c.160dupG	p.Val54fs
Chr8	1942097	A	AG	AFUB_102200	INDEL	frameshift_variant	HIGH	c.41_42insC	p.Gly15fs
